# Global mapping of the energetic and allosteric landscapes of protein binding domains

**DOI:** 10.1101/2021.09.14.460249

**Authors:** Andre J. Faure, Júlia Domingo, Jörn M. Schmiedel, Cristina Hidalgo-Carcedo, Guillaume Diss, Ben Lehner

**Affiliations:** Center for Genomic Regulation (CRG), The Barcelona Institute of Science and Technology, Doctor Aiguader 88, 08003 Barcelona, Spain; Universitat Pompeu Fabra (UPF), Barcelona, Spain; Institució Catalana de Recerca i Estudis Avançats (ICREA), Passeig Lluís Companys 23, 08010 Barcelona, Spain

## Abstract

Allosteric communication between distant sites in proteins is central to nearly all biological regulation but still poorly characterised for most proteins, limiting conceptual understanding, biological engineering and allosteric drug development. Typically only a few allosteric sites are known in model proteins, but theoretical, evolutionary and some experimental studies suggest they may be much more widely distributed. An important reason why allostery remains poorly characterised is the lack of methods to systematically quantify long-range communication in diverse proteins. Here we address this shortcoming by developing a method that uses deep mutational scanning to comprehensively map the allosteric landscapes of protein interaction domains. The key concept of the approach is the use of ‘multidimensional mutagenesis’: mutational effects are quantified for multiple molecular phenotypes—here binding and protein abundance—and in multiple genetic backgrounds. This is an efficient experimental design that allows the underlying causal biophysical effects of mutations to be accurately inferred *en masse* by fitting thermodynamic models using neural networks. We apply the approach to two of the most common human protein interaction domains, an SH3 domain and a PDZ domain, to produce the first global atlases of allosteric mutations for any proteins. Allosteric mutations are widely dispersed with extensive long-range tuning of binding affinity and a large mutational target space of network-altering ‘edgetic’ variants. Mutations are more likely to be allosteric closer to binding interfaces, at Glycines in secondary structure elements and at particular sites including a chain of residues connecting to an opposite surface in the PDZ domain. This general approach of quantifying mutational effects for multiple molecular phenotypes and in multiple genetic backgrounds should allow the energetic and allosteric landscapes of many proteins to be rapidly and comprehensively mapped.
