## Supplementary material for "Global mapping of the energetic and allosteric landscapes of protein binding domains": Table S1

### Sheet: Sheet1
Primer name	Strand	Sequence (5’ to 3’)	Description
oGJJ001	Fwd	CAGCTGGCGTAATAGC	Primer to amplify backbone of pGD110 (used to build pGJJ001)
oGJJ002	Rev	TAGGCTCTTAGTCGTACGCACAATTCCACACAACATAG	Primer to amplify the backbone of pGD110 (used to build pGJJ001). Contains the barcode landing site on the overhang.
oGJJ003	Fwd	TACGACTAAGAGCCTAGGCAGCTATGACCATGATTAC	Binds upstream of the first CYC promoter used to amplify the CYC promoter, DHFR3-linker fusion and half of the CYC terminator. Contains the barcode landing site on the overhang.
oGJJ008	Fwd	GCTTCGGGATCCGCAATGTAAAAGCTTCGCAGGAAAGAACATGTG	Binds in pUC19 to amplify the fragment that contains the replication origin. Overhang contains part of the mutagenesis landing site (with AvrII and HindIII restriction sites) and overlaps with the third Gibson assembly fragment for the construction of pGJJ003.
oGJJ009	Rev	GGGCCAGATGGTAAGC	Binds pUC19 to amplify the fragment that contains the replication origin. Overlaps with the second fragment for the Gibson assembly of pGJJ003.
oGJJ010	Fwd	CTGCATAATTCTCTTACTGTC	Amplifies the third fragment from pUC19. Binds in the bla gene and overlaps with the second fragment for the Gibson assembly of pGJJ003.
oGJJ011	Rev	TTGCGGATCCCGAAGCAATGCCTAGGCACTTTTCGGGGAAATG	Binds in pUC19. Overhang contains part of the mutagenesis landing site and overlaps with the first Gibson assembly fragment for the construction of pGJJ003.
oGJJ012	Rev	GGTGGAGCTAGCACATACGTCCAGGCCC	Binds the GRB2 5' sequence and introduces an NheI site on the overhang so that the product can be digested and cloned.
oGJJ013	Fwd	ACTAATAAGCTTTTAGTTCACGGGGGTGAC	Binds the GRB2 3' sequence and introduces a stop codon and a HindIII site on the overhang.
oGJJ014	Fwd	GGAGGCGGATCCGTGCACCGAGGCCCC	Binds the 5' sequence of GAB2 and introduces a BamHI site in the overhang for digestion of the product.
oGJJ015	Rev	AATTTGACTAGTTTACCTCAGGTCAAGTGGTGTTGG	Binds the 3' sequence of GAB2 and introduces a stop codon and a SpeI restriction site on the overhang.
oGJJ016	Rev	GCCTCTTCGCTATTACG	Binds upstream of the CYC promoter that drives expression of DHFR1,2, to amplify the whole DHFR1,2, CYC terminator and DHFR3 region.
oGJJ028	Fwd	GGTGGAGCTAGCATGAATAAAATACCCATTAAAGACC	Anneals at the beginning of Matα2 gene to amplify the Deg1 region. Includes the starting Methionine codon and the NheI site on the overhang.
oGJJ029	Rev	ACTAATAAGCTTAATCTTACGGTTTTTGTTGG	Anneals at the 3’ region of the Deg1 region of the Matα2 gene. On the overhang contains a HindIII site.
oGJJ046	Fwd	CGATGCAGTTCAATGG	Primer to amplify the GPD promoter, the first fragment of the assembly of pGJJ045.
oGJJ047	Rev	CCATTGAACTGCATCG	Primer to amplify the backbone of pGJJ001 starting upstream of the CYC promoter that drives expression of DHFR1,2. Used to get the second fragment for the assembly of pGJJ045.
oGJJ048	Fwd	TCATATGGCATGCATGTGC	Primer in the CYC promoter to amplify DHFR3 and GRB2 or any protein of interest during the error prone PCR reaction.
oGJJ049	Fwd	CAACTGATCCTCAGCATCTTTTACTTTCAC	Forward primer to create BbvCI digestion site in the nicking mutagenesis plasmid pGJJ055
oGJJ050	Rev	AGATGCTGAGGATCAGTTGGGTGCAC	Reverse primer to create BbvCI digestion site in the nicking mutagenesis plasmid pGJJ055
oGJJ052	Fwd	ACACTCTTTCCCTACACGACGCTCTTCCGATCTGGGAGGTGGAGCTAG	Primer with homology to the linker to amplify protein of interest tagged to DHFR3, with half of the P5 Illumina adapter on the overhang (used during sequencing library preparation PCR1).
oGJJ054	Fwd	ACACTCTTTCCCTACACGACGCTCTTCCGATCTHGGGAGGTGGAGCTAG	Same as oGJJ052 but with 1 nucleotide frame-shift between sequencing adapter and plasmid annealing region.
oGJJ055	Fwd	ACACTCTTTCCCTACACGACGCTCTTCCGATCTHHGGGAGGTGGAGCTAG	Same as oGJJ052 but with 2 nucleotides frame-shift between sequencing adapter and plasmid annealing region.
oGJJ056	Fwd	ACACTCTTTCCCTACACGACGCTCTTCCGATCTHHHGGGAGGTGGAGCTAG	Same as oGJJ052 but with 3 nucleotides frame-shift between sequencing adapter and plasmid annealing region.
oGJJ057	Fwd	ACACTCTTTCCCTACACGACGCTCTTCCGATCTNHHYGGGAGGTGGAGCTAG	Same as oGJJ052 but with 4 nucleotides frame-shift between sequencing adapter and plasmid annealing region.
oGJJ058	Fwd	ACACTCTTTCCCTACACGACGCTCTTCCGATCTNHHYYGGGAGGTGGAGCTAG	Same as oGJJ052 but with 5 nucleotides frame-shift between sequencing adapter and plasmid annealing region.
oGJJ078	Fwd	GGTGGAGCTAGCCCGAGGCGAATTGTGATC	Primer to amplify the third PDZ domain of PSD-95 with an NheI restriction site on the overhang to clone it downstream of DHFR3.
oGJJ079	Rev	ACTAATAAGCTTTTATGGTTTATACTGAGCGATG	Primer to amplify the third PDZ domain of PSD-95 with an HindIII restriction site on the overhang to clone it downstream of DHFR3.
oGJJ084	Rev	GTGACTGGAGTTCAGACGTGTGCTCTTCCGATCTGCGTGACATAACTAATAAGC	Primer with homology to the CYC terminator to amplify protein of interest tagged to DHFR3, with half of the P7 Illumina adapter on the overhang (used during sequencing library preparation PCR1).
oGJJ085	Rev	GTGACTGGAGTTCAGACGTGTGCTCTTCCGATCTNGCGTGACATAACTAATAAGC	Same as oGJJ084 but with 1 nucleotide frame-shift between sequencing adapter and plasmid annealing region.
oGJJ086	Rev	GTGACTGGAGTTCAGACGTGTGCTCTTCCGATCTNNGCGTGACATAACTAATAAGC	Same as oGJJ084 but with 2 nucleotides frame-shift between sequencing adapter and plasmid annealing region.
oGJJ087	Rev	GTGACTGGAGTTCAGACGTGTGCTCTTCCGATCTHNHGCGTGACATAACTAATAAGC	Same as oGJJ084 but with 3 nucleotides frame-shift between sequencing adapter and plasmid annealing region.
oGJJ088	Rev	GTGACTGGAGTTCAGACGTGTGCTCTTCCGATCTHWWHGCGTGACATAACTAATAAGC	Same as oGJJ084 but with 4 nucleotides frame-shift between sequencing adapter and plasmid annealing region.
oGJJ089	Rev	GTGACTGGAGTTCAGACGTGTGCTCTTCCGATCTHWWAAGCGTGACATAACTAATAAGC	Same as oGJJ084 but with 5 nucleotides frame-shift between sequencing adapter and plasmid annealing region.
oGJJ152	Rev	GCCTACATACCTCGCTCTGC	Primer that binds the ori sequence and is used for plasmid quantification by qPCR from yeast DNA extractions. Also used during the error prone PCR reaction.
oGJJ153	Fwd	CAACCCGGTAAGACACGACT	Primer that binds the ori sequence and is used for plasmid quantification by qPCR from yeast DNA extractions.
oGD087	Fwd	CGTCGTGACTGGGAAAACCC	Primer to amplify the backbone of pGJJ001 starting upstream of the CYC promoter that drives expression of DHFR1,2. Used to get the second fragment for the assembly of pGJJ045.
oGD089	Rev	GGGTTTTCCCAGTCACGACGCTCACTAAAGGGAACAAAAGCTG	Primer to amplify the GPD promoter, the first fragment of the assembly of pGJJ045.
GJJ_1J	Fwd	AATGATACGGCGACCACCGAGATCTACACTCTTTCCCTACACGACGCTCTTC	Primer with the remaining part of the P5 Illumina adapter (used in PCR2 for all samples).
TS-HT-D7x-1-r	Rev	CAAGCAGAAGACGGCATACGAGATaaccaacgGTGACTGGAGTTCAGACGTGTGCTCTTC	Primer with the remaining part of the P7 Illumina adapter with an index barcode for demultiplexing used in PCR2. Barcode in lowercase.
TS-HT-D7x-6-r	Rev	CAAGCAGAAGACGGCATACGAGATaacctcagGTGACTGGAGTTCAGACGTGTGCTCTTC	Primer with the remaining part of the P7 Illumina adapter with an index barcode for demultiplexing used in PCR2. Barcode in lowercase.
TS-HT-D7x-10-r	Rev	CAAGCAGAAGACGGCATACGAGATaagaagacGTGACTGGAGTTCAGACGTGTGCTCTTC	Primer with the remaining part of the P7 Illumina adapter with an index barcode for demultiplexing used in PCR2. Barcode in lowercase.
TS-HT-D7x-24-r	Rev	CAAGCAGAAGACGGCATACGAGATattgcattGTGACTGGAGTTCAGACGTGTGCTCTTC	Primer with the remaining part of the P7 Illumina adapter with an index barcode for demultiplexing used in PCR2. Barcode in lowercase.
TS-HT-D7x-29-r	Rev	CAAGCAGAAGACGGCATACGAGATccaagtcaGTGACTGGAGTTCAGACGTGTGCTCTTC	Primer with the remaining part of the P7 Illumina adapter with an index barcode for demultiplexing used in PCR2. Barcode in lowercase.
TS-HT-D7x-30-r	Rev	CAAGCAGAAGACGGCATACGAGATccatcttaGTGACTGGAGTTCAGACGTGTGCTCTTC	Primer with the remaining part of the P7 Illumina adapter with an index barcode for demultiplexing used in PCR2. Barcode in lowercase.
TS-HT-D7x-41-r	Rev	CAAGCAGAAGACGGCATACGAGATcgttgcggGTGACTGGAGTTCAGACGTGTGCTCTTC	Primer with the remaining part of the P7 Illumina adapter with an index barcode for demultiplexing used in PCR2. Barcode in lowercase.
TS-HT-D7x-43-r	Rev	CAAGCAGAAGACGGCATACGAGATctatcaagGTGACTGGAGTTCAGACGTGTGCTCTTC	Primer with the remaining part of the P7 Illumina adapter with an index barcode for demultiplexing used in PCR2. Barcode in lowercase.
TS-HT-D7x-51-r	Rev	CAAGCAGAAGACGGCATACGAGATgacggattGTGACTGGAGTTCAGACGTGTGCTCTTC	Primer with the remaining part of the P7 Illumina adapter with an index barcode for demultiplexing used in PCR2. Barcode in lowercase.
TS-HT-D7x-61-r	Rev	CAAGCAGAAGACGGCATACGAGATggcgttgcGTGACTGGAGTTCAGACGTGTGCTCTTC	Primer with the remaining part of the P7 Illumina adapter with an index barcode for demultiplexing used in PCR2. Barcode in lowercase.
TS-HT-D7x-65-r	Rev	CAAGCAGAAGACGGCATACGAGATgtaattatGTGACTGGAGTTCAGACGTGTGCTCTTC	Primer with the remaining part of the P7 Illumina adapter with an index barcode for demultiplexing used in PCR2. Barcode in lowercase.
TS-HT-D7x-70-r	Rev	CAAGCAGAAGACGGCATACGAGATgttcaggcGTGACTGGAGTTCAGACGTGTGCTCTTC	Primer with the remaining part of the P7 Illumina adapter with an index barcode for demultiplexing used in PCR2. Barcode in lowercase.
TS-HT-D7x-76-r	Rev	CAAGCAGAAGACGGCATACGAGATtccgacctGTGACTGGAGTTCAGACGTGTGCTCTTC	Primer with the remaining part of the P7 Illumina adapter with an index barcode for demultiplexing used in PCR2. Barcode in lowercase.
TS-HT-D7x-79-r	Rev	CAAGCAGAAGACGGCATACGAGATtctctctgGTGACTGGAGTTCAGACGTGTGCTCTTC	Primer with the remaining part of the P7 Illumina adapter with an index barcode for demultiplexing used in PCR2. Barcode in lowercase.
TS-HT-D7x-87-r	Rev	CAAGCAGAAGACGGCATACGAGATtggcgacgGTGACTGGAGTTCAGACGTGTGCTCTTC	Primer with the remaining part of the P7 Illumina adapter with an index barcode for demultiplexing used in PCR2. Barcode in lowercase.
TS-HT-D7x-89-r	Rev	CAAGCAGAAGACGGCATACGAGATtggtatgaGTGACTGGAGTTCAGACGTGTGCTCTTC	Primer with the remaining part of the P7 Illumina adapter with an index barcode for demultiplexing used in PCR2. Barcode in lowercase.
