## Supplementary material for "Global mapping of the energetic and allosteric landscapes of protein binding domains": Table S2

### Sheet: Sheet1
Gene block name	Sequence (5’ to 3’)	Description
gbGJJ001	GCTTACCATCTGGCCCCAGTGCTGCgATGATACCGCGAGACCCACGCTCACCGGCTCCAGATTTATCAGCAATAAACCAGCCAGCCGGAAGGGCCGAGCGCAGAAGTGGTCCTGCAACTTTATCCGCCTCCATCCAGTCTATTAATTGTTGCCGGGAAGCTAGAGTAAGTAGTTCGCCAGTTAATAGTTTGCGCAACGTTGTTGCCATaGCTACAGGCATCGTGGTGTCACGCTCGTCGTTTGGTATGGCTTCATTCAGCTCCGGTTCCCAACGATCAAGGCGAGTTACATGATCCCCCATGTTGTGCAAAAAAGCGGTTAGCTCCTTCGGTCCTCCGATCGTTGTCAGAAGTAAGTTGGCCGCgGTGTTATCACTCATGGTTATGGCAGCgCTGCATA…	Fragment of the beta-lactamase gene with three synonymous mutations (lowercase) to avoid BsrDI and BtsaI restriction sites when generating the mutagenesis plasmid.
gbGJJ002	CGAACATAGTGAAGCTTTAGTATGCAGGCTAGCGGTGCAGCATAAGCTTCGCCGGTGAGGCTAGCACATACGTCCAGGCCCTCTTTGACTTTGATCCCCAGGAGGATGGAGAGCTGGGCTTCCGCCGGGGAGATTTTATCCATGTCATGGATAACTCAGACCCCAACTGGTGGAAAGGAGCTTGCCACGGGCAGACCGGCATGTTTCCCCGCAATGACGTCACCCCCGTGAACTAAAAGCTTCAAGTCCTTCGCTAGCTTTGTCCTTAAAGCTTAGCTGTAACCGCTAGCGTGGGACTCT	GRB2-SH3 sequence with Y51D mutation flanked by HindIII and NheI restriction sites for subsequent cloning into the assay plasmids.
gbGJJ003	CGAACATAGTGAAGCTTTAGTATGCAGGCTAGCGGTGCAGCATAAGCTTCGCCGGTGAGGCTAGCACATACGTCCAGGCCCTCTTTGACTTTGATCCCCAGGAGGATGGAGAGCTGGGCTTCCGCCGGGGAGATTTTATCCATGTCATGGATAACTCAGACCCCAACTGGTGGAAAGGAGCTTGCCACGGGCAGACCGGCATGTTTCCCCGCAATTCTGTCACCCCCGTGAACTAAAAGCTTCAAGTCCTTCGCTAGCTTTGTCCTTAAAGCTTAGCTGTAACCGCTAGCGTGGGACTCT	GRB2-SH3 sequence with Y51S mutation flanked by HindIII and NheI restriction sites for subsequent cloning into the assay plasmids.
gbGJJ004	CGAACATAGTGAAGCTTTAGTATGCAGGCTAGCGGTGCAGCATAAGCTTCGCCGGTGAGGCTAGCACATACGTCCAGGCCCTCTTTGACTTTGATCCCCAGGAGGATGGAGAGCTGGGCTTCCGCCGGGGAGATTTTATCCATGTCATGGATAACTCAGACCCCAACTGGTGGAAAGGAGCTTGCCACGGGCAGACCGGCATGTTTCCCCGCAATAGAGTCACCCCCGTGAACTAAAAGCTTCAAGTCCTTCGCTAGCTTTGTCCTTAAAGCTTAGCTGTAACCGCTAGCGTGGGACTCT	GRB2-SH3 sequence with Y51R mutation flanked by HindIII and NheI restriction sites for subsequent cloning into the assay plasmids.
gbGJJ005	CGAACATAGTGAAGCTTTAGTATGCAGGCTAGCGGTGCAGCATAAGCTTCGCCGGTGAGGCTAGCACATACGTCCAGGCCCTCCACGACTTTGATCCCCAGGAGGATGGAGAGCTGGGCTTCCGCCGGGGAGATTTTATCCATGTCATGGATAACTCAGACCCCAACTGGTGGAAAGGAGCTTGCCACGGGCAGACCGGCATGTTTCCCCGCAATTATGTCACCCCCGTGAACTAAAAGCTTCAAGTCCTTCGCTAGCTTTGTCCTTAAAGCTTAGCTGTAACCGCTAGCGTGGGACTCT	GRB2-SH3 sequence with F7H mutation flanked by HindIII and NheI restriction sites for subsequent cloning into the assay plasmids.
gbGJJ006	CGAACATAGTGAAGCTTTAGTATGCAGGCTAGCGGTGCAGCATAAGCTTCGCCGGTGAGGCTAGCACATACGTCCAGGCCCTCTTTGACTTTGATCCCCAGGAGGATGGAGAGCTGGGCTTCCGCCGGGGAGATTTTATCCATGTCATGGATAACTCAGACCCCAACTGGTGGAAAGGAGCTTGCCACGGGCAGACCGGCTGGTTTCCCCGCAATTATGTCACCCCCGTGAACTAAAAGCTTCAAGTCCTTCGCTAGCTTTGTCCTTAAAGCTTAGCTGTAACCGCTAGCGTGGGACTCT	GRB2-SH3 sequence with M64W mutation flanked by HindIII and NheI restriction sites for subsequent cloning into the assay plasmids.
gbGJJ007	CGAACATAGTGAAGCTTTAGTATGCAGGCTAGCGGTGCAGCATAAGCTTCGCCGGTGAGGCTAGCACATACGTCCAGGCCCTCTTTGACTTTGATCCCCAGGAGGATGGAGAGCTGGGCTTCCGCCGGGGAGATTTTATCCATGTCATGGATAACTCAGACCCCAACTGGTGGAAAGGAGCTTGCCACGGGCAGACCGGCATGTTTCACCGCAATTATGTCACCCCCGTGAACTAAAAGCTTCAAGTCCTTCGCTAGCTTTGTCCTTAAAGCTTAGCTGTAACCGCTAGCGTGGGACTCT	GRB2-SH3 sequence with M64H mutation flanked by HindIII and NheI restriction sites for subsequent cloning into the assay plasmids.
gbGJJ008	CGAACATAGTGAAGCTTTAGTATGCAGGCTAGCGGTGCAGCATAAGCTTCGCCGGTGAGGCTAGCACATACGTCCAGGCCCTCTTTGACTTTGATCCCCAGGAGGATGGAGAGCTGGGCTTCCGCCGGGGAGATTTTATCCATGTCATGGATAACTCAGACCCCAACTGGTGGAAAGGAGCTTGCCACGGGCAGACCGGCTTGTTTCCCCGCAATTATGTCACCCCCGTGAACTAAAAGCTTCAAGTCCTTCGCTAGCTTTGTCCTTAAAGCTTAGCTGTAACCGCTAGCGTGGGACTCT	GRB2-SH3 sequence with M64L mutation flanked by HindIII and NheI restriction sites for subsequent cloning into the assay plasmids.
gbGJJ010	CAATATGGATCCCCGAGGCGAATTGTGATCCACCGGGGCTCCACGGGCCTGGGCTTCAACATCGTGGGTGGCGAGGACGGTGAAGGCATCTTCATCTCCTTTATCCTGGCCGGGGGCCCTGCAGACCTCAGTGGGGAGCTGCGGAAGGGGGACCAGATCCTGTCGGTCAACGGTGTGGACCTCCGAAATGCCAGCCATGAGCAGGCTGCCATTGCCCTGAAGAATGCGGGTCAGACGGTCACGATCATCGCTCAGTATAAACCATAAACTAGTCAAATT	PSD-95 PDZ domain sequence flanked by SpeI and BamHI restriction sites.
gbGJJ011	CAATATGGATCCGTGTGTGAAAAGTGTGAAAAGAAACTCGGCAGGGTTATCACTCCAGACACATGGAAGGACGGGGCCCGGAACACCACAGAAAGTGGTGGAAGGAAGCTGAACGAAAACAAAGCTCTGACTTCGAAGAAAGCAAGGTTTGATCCATATGGAAAAAATAAGTTCTCCACTTGCAGAATTTGTAAAAGTTCTGTACACCAGCCAGGTTCTCATTACTGTCAAGGCTGTGCCTACAAGAAAGGCATCTGTGCGATGTGTGGCAAAAAGGTTTTGGATACTAAAAACTACAAGCAGACTTCCGTCTAGACTAGTCAAATT	CRIPT sequence flanked by SpeI and BamHI restriction sites for subsequent cloning into the assay plasmids.
