## Supplementary material for "Global mapping of the energetic and allosteric landscapes of protein binding domains": Table S3

### Sheet: Sheet1
Dataset name	Gene domain	Assay type	Mutant library type	Barcoded?	Sequencing platform	Volume of concentrated ligation reaction transformed (uL)	Volume of NEB 10β electrocompetent E. coli transformed (uL)	E.coli transformants when cloned into assay plasmid (10e6)	Number of yeast assay replicates	Volume of YPDA preculture in yeast transformation/repicate (mL)	Average number of yeast transformants/replicate (10e6)	Volume of the yeast competition/replicate (mL)	Volume of harvested cells before and after selection (OD600 ~ 1.6)	Number of template molecules in sequencing library preparatio PCR1 per input/output replicate	Total volume of sequencing library preparation PCR1 per input/output replicate (uL)
SH3_EP_bind	GRB2 SH3	bindingPCA	error prone PCR	No	HiSeq 125bp PE (1/2 lane)	4	100	13300000	3	700	1.50933e+07	800	~400	1000000000	800
SH3_NM2_abun	GRB2 SH3	abundancePCA	nicking mutagenesis 2 rounds	No	HiSeq 125bp PE (1 lane)	6	100	12160000	3	1400	13860000	800	~400	2000000000	1600
PDZ_NM2sha_abun	PSD-95 PDZ	abundancePCA	nicking mutagenesis 1 round from a shallow pool of 9 mutants	No	MiSeq 250bp PE (1 lane)	1.5	25	7380000	3	175	1.54667e+06	200	~100	150000000	600
PDZ_NM2sha_bind	PSD-95 PDZ	bindingPCA	nicking mutagenesis 1 round from a shallow pool of 9 mutants	No		1.5	25	5500000	3	175	2.36667e+06	200	~100	150000000	600
