## Supplementary material for "Global mapping of the energetic and allosteric landscapes of protein binding domains": Table S4

### Sheet: Sheet1
Sequencing library prep	Platform	Number of lanes	Libraries sequenced	Input/output	Replicate number	P7 primer used	Demultiplex Illumina index
1	HiSeq 125bp PE	0.5	SH3_EP_bind	Input	1	TS-HT-D7x-6-r	CTGAGGTT
					2	TS-HT-D7x-10-r	GTCTTCTT
					3	TS-HT-D7x-24-r	AATGCAAT
				Output	1	TS-HT-D7x-29-r	TGACTTGG
					2	TS-HT-D7x-30-r	TAAGATGG
					3	TS-HT-D7x-41-r	CCGCAACG
2	HiSeq 125bp PE	1	SH3_NM2_abun	Input	1	TS-HT-D7x-10-r	GTCTTCTT
					2	TS-HT-D7x-24-r	AATGCAAT
					3	TS-HT-D7x-29-r	TGACTTGG
				Output	1	TS-HT-D7x-43-r	CTTGATAG
					2	TS-HT-D7x-61-r	GCAACGCC
					3	TS-HT-D7x-79-r	CAGAGAGA
3	MiSeq 250bp PE	1	PDZ_NM2sha_abun	Input	1	TS-HT-D7x-6-r	CTGAGGTT
					2	TS-HT-D7x-10-r	GTCTTCTT
					3	TS-HT-D7x-24-r	AATGCAAT
				Output	1	TS-HT-D7x-29-r	TGACTTGG
					2	TS-HT-D7x-30-r	TAAGATGG
					3	TS-HT-D7x-41-r	CCGCAACG
			PDZ_NM2sha_bind	Input	1	TS-HT-D7x-51-r	AATCCGTC
					2	TS-HT-D7x-65-r	ATAATTAC
					3	TS-HT-D7x-70-r	GCCTGAAC
				Output	1	TS-HT-D7x-76-r	AGGTCGGA
					2	TS-HT-D7x-87-r	CGTCGCCA
					3	TS-HT-D7x-89-r	TCATACCA
