## Supplementary material for "Global mapping of the energetic and allosteric landscapes of protein binding domains": Table S5

### Sheet: GRB2-SH3
Row	Column	Name	5' Mod	Sequence (5' - 3')	template_seq	Tm	seq_opt	Tm_opt	L_opt
A	1	GRB2_01		GGAGGTGGAGCTAGCNNKTACGTCCAGGCCCTC	GGAGGTGGAGCTAGCACATACGTCCAGGCCCTC	70.6152	AGGTGGAGCTAGCNNKTACGTCCAGGCC	64.244	28
A	2	GRB2_02		GGTGGAGCTAGCACANNKGTCCAGGCCCTCTTT	GGTGGAGCTAGCACATACGTCCAGGCCCTCTTT	68.1303	TGGAGCTAGCACANNKGTCCAGGCCCTCTT	64.2926	30
A	3	GRB2_03		GGAGCTAGCACATACNNKCAGGCCCTCTTTGAC	GGAGCTAGCACATACGTCCAGGCCCTCTTTGAC	68.1303	TGGAGCTAGCACATACNNKCAGGCCCTCTTTGACTT	65.6455	36
A	4	GRB2_04		GCTAGCACATACGTCNNKGCCCTCTTTGACTTT	GCTAGCACATACGTCCAGGCCCTCTTTGACTTT	65.6455	AGCTAGCACATACGTCNNKGCCCTCTTTGACTTTGA	64.403	36
A	5	GRB2_05		AGCACATACGTCCAGNNKCTCTTTGACTTTGAT	AGCACATACGTCCAGGCCCTCTTTGACTTTGAT	64.403	CTAGCACATACGTCCAGNNKCTCTTTGACTTTGATCC	64.4176	37
A	6	GRB2_06		ACATACGTCCAGGCCNNKTTTGACTTTGATCCC	ACATACGTCCAGGCCCTCTTTGACTTTGATCCC	65.6455	CACATACGTCCAGGCCNNKTTTGACTTTGATCCC	64.371	34
A	7	GRB2_07		TACGTCCAGGCCCTCNNKGACTTTGATCCCCAG	TACGTCCAGGCCCTCTTTGACTTTGATCCCCAG	66.8879	TACGTCCAGGCCCTCNNKGACTTTGATCCCCA	65.7483	32
A	8	GRB2_08		GTCCAGGCCCTCTTTNNKTTTGATCCCCAGGAG	GTCCAGGCCCTCTTTGACTTTGATCCCCAGGAG	68.1303	GTCCAGGCCCTCTTTNNKTTTGATCCCCAGGA	64.3345	32
A	9	GRB2_09		CAGGCCCTCTTTGACNNKGATCCCCAGGAGGAT	CAGGCCCTCTTTGACTTTGATCCCCAGGAGGAT	66.8879	AGGCCCTCTTTGACNNKGATCCCCAGGAGGAT	65.7483	32
A	10	GRB2_10		GCCCTCTTTGACTTTNNKCCCCAGGAGGATGGA	GCCCTCTTTGACTTTGATCCCCAGGAGGATGGA	66.8879	CCCTCTTTGACTTTNNKCCCCAGGAGGATGGA	64.3345	32
A	11	GRB2_11		CTCTTTGACTTTGATNNKCAGGAGGATGGAGAG	CTCTTTGACTTTGATCCCCAGGAGGATGGAGAG	65.6455	CCTCTTTGACTTTGATNNKCAGGAGGATGGAGAGCT	64.403	36
A	12	GRB2_12		TTTGACTTTGATCCCNNKGAGGATGGAGAGCTG	TTTGACTTTGATCCCCAGGAGGATGGAGAGCTG	65.6455	CTTTGACTTTGATCCCNNKGAGGATGGAGAGCTG	64.371	34
B	1	GRB2_13		GACTTTGATCCCCAGNNKGATGGAGAGCTGGGC	GACTTTGATCCCCAGGAGGATGGAGAGCTGGGC	69.3727	ACTTTGATCCCCAGNNKGATGGAGAGCTGGG	64.3143	31
B	2	GRB2_14		TTTGATCCCCAGGAGNNKGGAGAGCTGGGCTTC	TTTGATCCCCAGGAGGATGGAGAGCTGGGCTTC	68.1303	TTTGATCCCCAGGAGNNKGGAGAGCTGGGCTT	65.7483	32
B	3	GRB2_15		GATCCCCAGGAGGATNNKGAGCTGGGCTTCCGC	GATCCCCAGGAGGATGGAGAGCTGGGCTTCCGC	71.8576	TCCCCAGGAGGATNNKGAGCTGGGCTTC	64.244	28
B	4	GRB2_16		CCCCAGGAGGATGGANNKCTGGGCTTCCGCCGG	CCCCAGGAGGATGGAGAGCTGGGCTTCCGCCGG	74.3424	CAGGAGGATGGANNKCTGGGCTTCCGC	64.2167	27
B	5	GRB2_17		CAGGAGGATGGAGAGNNKGGCTTCCGCCGGGGA	CAGGAGGATGGAGAGCTGGGCTTCCGCCGGGGA	73.1	GAGGATGGAGAGNNKGGCTTCCGCCG	64.187	26
B	6	GRB2_18		GAGGATGGAGAGCTGNNKTTCCGCCGGGGAGAT	GAGGATGGAGAGCTGGGCTTCCGCCGGGGAGAT	71.8576	GATGGAGAGCTGNNKTTCCGCCGGGGA	64.2167	27
B	7	GRB2_19		GATGGAGAGCTGGGCNNKCGCCGGGGAGATTTT	GATGGAGAGCTGGGCTTCCGCCGGGGAGATTTT	69.3727	AGAGCTGGGCNNKCGCCGGGGAGA	64.119	24
B	8	GRB2_20		GGAGAGCTGGGCTTCNNKCGGGGAGATTTTATC	GGAGAGCTGGGCTTCCGCCGGGGAGATTTTATC	69.3727	GGAGAGCTGGGCTTCNNKCGGGGAGATTTTAT	64.3345	32
B	9	GRB2_21		GAGCTGGGCTTCCGCNNKGGAGATTTTATCCAT	GAGCTGGGCTTCCGCCGGGGAGATTTTATCCAT	68.1303	AGAGCTGGGCTTCCGCNNKGGAGATTTTATCCAT	64.371	34
B	10	GRB2_22		CTGGGCTTCCGCCGGNNKGATTTTATCCATGTC	CTGGGCTTCCGCCGGGGAGATTTTATCCATGTC	68.1303	CTGGGCTTCCGCCGGNNKGATTTTATCCATGT	64.3345	32
B	11	GRB2_23		GGCTTCCGCCGGGGANNKTTTATCCATGTCATG	GGCTTCCGCCGGGGAGATTTTATCCATGTCATG	66.8879	GGCTTCCGCCGGGGANNKTTTATCCATGTCAT	64.3345	32
B	12	GRB2_24		TTCCGCCGGGGAGATNNKATCCATGTCATGGAT	TTCCGCCGGGGAGATTTTATCCATGTCATGGAT	64.403	TTCCGCCGGGGAGATNNKATCCATGTCATGGATA	64.371	34
C	1	GRB2_25		CGCCGGGGAGATTTTNNKCATGTCATGGATAAC	CGCCGGGGAGATTTTATCCATGTCATGGATAAC	64.403	TTCCGCCGGGGAGATTTTNNKCATGTCATGGATAACTCA	65.5833	39
C	2	GRB2_26		CGGGGAGATTTTATCNNKGTCATGGATAACTCA	CGGGGAGATTTTATCCATGTCATGGATAACTCA	61.9182	GCCGGGGAGATTTTATCNNKGTCATGGATAACTCAGA	64.4176	37
C	3	GRB2_27		GGAGATTTTATCCATNNKATGGATAACTCAGAC	GGAGATTTTATCCATGTCATGGATAACTCAGAC	60.6758	CGGGGAGATTTTATCCATNNKATGGATAACTCAGACCCCA	65.5649	40
C	4	GRB2_28		GATTTTATCCATGTCNNKGATAACTCAGACCCC	GATTTTATCCATGTCATGGATAACTCAGACCCC	61.9182	GGAGATTTTATCCATGTCNNKGATAACTCAGACCCCAACT	64.4568	40
C	5	GRB2_29		TTTATCCATGTCATGNNKAACTCAGACCCCAAC	TTTATCCATGTCATGGATAACTCAGACCCCAAC	61.9182	GAGATTTTATCCATGTCATGNNKAACTCAGACCCCAACTGGT	65.5308	42
C	6	GRB2_30		ATCCATGTCATGGATNNKTCAGACCCCAACTGG	ATCCATGTCATGGATAACTCAGACCCCAACTGG	64.403	ATTTTATCCATGTCATGGATNNKTCAGACCCCAACTGGTGGAAA	65.5	44
C	7	GRB2_31		CATGTCATGGATAACNNKGACCCCAACTGGTGG	CATGTCATGGATAACTCAGACCCCAACTGGTGG	65.6455	TATCCATGTCATGGATAACNNKGACCCCAACTGGTGGAAA	65.5649	40
C	8	GRB2_32		GTCATGGATAACTCANNKCCCAACTGGTGGAAA	GTCATGGATAACTCAGACCCCAACTGGTGGAAA	64.403	ATGTCATGGATAACTCANNKCCCAACTGGTGGAAAGGA	64.4314	38
C	9	GRB2_33		ATGGATAACTCAGACNNKAACTGGTGGAAAGGA	ATGGATAACTCAGACCCCAACTGGTGGAAAGGA	64.403	ATGTCATGGATAACTCAGACNNKAACTGGTGGAAAGGAGCTT	65.5308	42
C	10	GRB2_34		GATAACTCAGACCCCNNKTGGTGGAAAGGAGCT	GATAACTCAGACCCCAACTGGTGGAAAGGAGCT	65.6455	GATAACTCAGACCCCNNKTGGTGGAAAGGAGCTT	64.371	34
C	11	GRB2_35		AACTCAGACCCCAACNNKTGGAAAGGAGCTTGC	AACTCAGACCCCAACTGGTGGAAAGGAGCTTGC	66.8879	ATAACTCAGACCCCAACNNKTGGAAAGGAGCTTGCCA	65.6235	37
C	12	GRB2_36		TCAGACCCCAACTGGNNKAAAGGAGCTTGCCAC	TCAGACCCCAACTGGTGGAAAGGAGCTTGCCAC	68.1303	TCAGACCCCAACTGGNNKAAAGGAGCTTGCCA	64.3345	32
D	1	GRB2_37		GACCCCAACTGGTGGNNKGGAGCTTGCCACGGG	GACCCCAACTGGTGGAAAGGAGCTTGCCACGGG	70.6152	CCCAACTGGTGGNNKGGAGCTTGCCAC	64.2167	27
D	2	GRB2_38		CCCAACTGGTGGAAANNKGCTTGCCACGGGCAG	CCCAACTGGTGGAAAGGAGCTTGCCACGGGCAG	70.6152	CAACTGGTGGAAANNKGCTTGCCACGGGCA	64.2926	30
D	3	GRB2_39		AACTGGTGGAAAGGANNKTGCCACGGGCAGACC	AACTGGTGGAAAGGAGCTTGCCACGGGCAGACC	69.3727	ACTGGTGGAAAGGANNKTGCCACGGGCAGA	64.2926	30
D	4	GRB2_40		TGGTGGAAAGGAGCTNNKCACGGGCAGACCGGC	TGGTGGAAAGGAGCTTGCCACGGGCAGACCGGC	71.8576	GTGGAAAGGAGCTNNKCACGGGCAGACC	64.244	28
D	5	GRB2_41		TGGAAAGGAGCTTGCNNKGGGCAGACCGGCATG	TGGAAAGGAGCTTGCCACGGGCAGACCGGCATG	70.6152	AAAGGAGCTTGCNNKGGGCAGACCGGCA	64.244	28
D	6	GRB2_42		AAAGGAGCTTGCCACNNKCAGACCGGCATGTTT	AAAGGAGCTTGCCACGGGCAGACCGGCATGTTT	68.1303	AAAGGAGCTTGCCACNNKCAGACCGGCATGTTT	64.3533	33
D	7	GRB2_43		GGAGCTTGCCACGGGNNKACCGGCATGTTTCCC	GGAGCTTGCCACGGGCAGACCGGCATGTTTCCC	71.8576	AGCTTGCCACGGGNNKACCGGCATGTTTC	64.2692	29
D	8	GRB2_44		GCTTGCCACGGGCAGNNKGGCATGTTTCCCCGC	GCTTGCCACGGGCAGACCGGCATGTTTCCCCGC	73.1	TTGCCACGGGCAGNNKGGCATGTTTCCC	64.244	28
D	9	GRB2_45		TGCCACGGGCAGACCNNKATGTTTCCCCGCAAT	TGCCACGGGCAGACCGGCATGTTTCCCCGCAAT	70.6152	CACGGGCAGACCNNKATGTTTCCCCGCA	64.244	28
D	10	GRB2_46		CACGGGCAGACCGGCNNKTTTCCCCGCAATTAT	CACGGGCAGACCGGCATGTTTCCCCGCAATTAT	68.1303	ACGGGCAGACCGGCNNKTTTCCCCGCAATTAT	65.7483	32
D	11	GRB2_47		GGGCAGACCGGCATGNNKCCCCGCAATTATGTC	GGGCAGACCGGCATGTTTCCCCGCAATTATGTC	68.1303	GCAGACCGGCATGNNKCCCCGCAATTATGT	64.2926	30
D	12	GRB2_48		CAGACCGGCATGTTTNNKCGCAATTATGTCACC	CAGACCGGCATGTTTCCCCGCAATTATGTCACC	66.8879	GCAGACCGGCATGTTTNNKCGCAATTATGTCACC	64.371	34
E	1	GRB2_49		ACCGGCATGTTTCCCNNKAATTATGTCACCCCC	ACCGGCATGTTTCCCCGCAATTATGTCACCCCC	68.1303	ACCGGCATGTTTCCCNNKAATTATGTCACCCCC	64.3533	33
E	2	GRB2_50		GGCATGTTTCCCCGCNNKTATGTCACCCCCGTG	GGCATGTTTCCCCGCAATTATGTCACCCCCGTG	68.1303	CATGTTTCCCCGCNNKTATGTCACCCCCGT	64.2926	30
E	3	GRB2_51		ATGTTTCCCCGCAATNNKGTCACCCCCGTGAAC	ATGTTTCCCCGCAATTATGTCACCCCCGTGAAC	65.6455	ATGTTTCCCCGCAATNNKGTCACCCCCGTGAA	64.3345	32
E	4	GRB2_52		TTTCCCCGCAATTATNNKACCCCCGTGAACTAA	TTTCCCCGCAATTATGTCACCCCCGTGAACTAA	64.403	ATGTTTCCCCGCAATTATNNKACCCCCGTGAACTAAAAG	64.4444	39
E	5	GRB2_53		CCCCGCAATTATGTCNNKCCCGTGAACTAAAAG	CCCCGCAATTATGTCACCCCCGTGAACTAAAAG	65.6455	TTTCCCCGCAATTATGTCNNKCCCGTGAACTAAAAGCTT	64.4444	39
E	6	GRB2_54		CGCAATTATGTCACCNNKGTGAACTAAAAGCTT	CGCAATTATGTCACCCCCGTGAACTAAAAGCTT	63.1606	CCCGCAATTATGTCACCNNKGTGAACTAAAAGCTTCG	64.4176	37
E	7	GRB2_55		AATTATGTCACCCCCNNKAACTAAAAGCTTCGC	AATTATGTCACCCCCGTGAACTAAAAGCTTCGC	63.1606	GCAATTATGTCACCCCCNNKAACTAAAAGCTTCGCAG	64.4176	37
E	8	GRB2_56		TATGTCACCCCCGTGNNKTAAAAGCTTCGCAGG	TATGTCACCCCCGTGAACTAAAAGCTTCGCAGG	65.6455	TATGTCACCCCCGTGNNKTAAAAGCTTCGCAGG	64.3533	33
E	9				NA	NA	NA	NA	NA
E	10				NA	NA	NA	NA	NA
E	11				NA	NA	NA	NA	NA
E	12				NA	NA	NA	NA	NA
F	1				NA	NA	NA	NA	NA
F	2				NA	NA	NA	NA	NA
F	3				NA	NA	NA	NA	NA
F	4				NA	NA	NA	NA	NA
F	5				NA	NA	NA	NA	NA
F	6				NA	NA	NA	NA	NA
F	7				NA	NA	NA	NA	NA
F	8				NA	NA	NA	NA	NA
F	9				NA	NA	NA	NA	NA
F	10				NA	NA	NA	NA	NA
F	11				NA	NA	NA	NA	NA
F	12				NA	NA	NA	NA	NA
G	1				NA	NA	NA	NA	NA
G	2				NA	NA	NA	NA	NA
G	3				NA	NA	NA	NA	NA
G	4				NA	NA	NA	NA	NA
G	5				NA	NA	NA	NA	NA
G	6				NA	NA	NA	NA	NA
G	7				NA	NA	NA	NA	NA
G	8				NA	NA	NA	NA	NA
G	9				NA	NA	NA	NA	NA
G	10				NA	NA	NA	NA	NA
G	11				NA	NA	NA	NA	NA
G	12				NA	NA	NA	NA	NA
H	1				NA	NA	NA	NA	NA
H	2				NA	NA	NA	NA	NA
H	3				NA	NA	NA	NA	NA
H	4				NA	NA	NA	NA	NA
H	5				NA	NA	NA	NA	NA
H	6				NA	NA	NA	NA	NA
H	7				NA	NA	NA	NA	NA
H	8				NA	NA	NA	NA	NA
H	9				NA	NA	NA	NA	NA
H	10				NA	NA	NA	NA	NA
H	11				NA	NA	NA	NA	NA
H	12				NA	NA	NA	NA	NA

### Sheet: PSD95-PDZ3
Row	Column	Name	5' Mod	Sequence (5' - 3')	template_seq	Tm	seq_opt	Tm_opt	L_opt
A	1	PDZ_01		GGAGGTGGAGCTAGCNNKAGGCGAATTGTGATC	GGAGGTGGAGCTAGCCCGAGGCGAATTGTGATC	69.3727	GGAGGTGGAGCTAGCNNKAGGCGAATTGTGAT	64.3345	32
A	2	PDZ_02		GGTGGAGCTAGCCCGNNKCGAATTGTGATCCAC	GGTGGAGCTAGCCCGAGGCGAATTGTGATCCAC	69.3727	GTGGAGCTAGCCCGNNKCGAATTGTGATCCA	64.3143	31
A	3	PDZ_03		GGAGCTAGCCCGAGGNNKATTGTGATCCACCGG	GGAGCTAGCCCGAGGCGAATTGTGATCCACCGG	70.6152	GAGCTAGCCCGAGGNNKATTGTGATCCACC	64.2926	30
A	4	PDZ_04		GCTAGCCCGAGGCGANNKGTGATCCACCGGGGC	GCTAGCCCGAGGCGAATTGTGATCCACCGGGGC	71.8576	AGCCCGAGGCGANNKGTGATCCACCG	64.187	26
A	5	PDZ_05		AGCCCGAGGCGAATTNNKATCCACCGGGGCTCC	AGCCCGAGGCGAATTGTGATCCACCGGGGCTCC	71.8576	CCGAGGCGAATTNNKATCCACCGGGGCT	64.244	28
A	6	PDZ_06		CCGAGGCGAATTGTGNNKCACCGGGGCTCCACG	CCGAGGCGAATTGTGATCCACCGGGGCTCCACG	71.8576	AGGCGAATTGTGNNKCACCGGGGCTCCA	64.244	28
A	7	PDZ_07		AGGCGAATTGTGATCNNKCGGGGCTCCACGGGC	AGGCGAATTGTGATCCACCGGGGCTCCACGGGC	71.8576	GCGAATTGTGATCNNKCGGGGCTCCACG	64.244	28
A	8	PDZ_08		CGAATTGTGATCCACNNKGGCTCCACGGGCCTG	CGAATTGTGATCCACCGGGGCTCCACGGGCCTG	71.8576	AATTGTGATCCACNNKGGCTCCACGGGCCT	64.2926	30
A	9	PDZ_09		ATTGTGATCCACCGGNNKTCCACGGGCCTGGGC	ATTGTGATCCACCGGGGCTCCACGGGCCTGGGC	73.1	GTGATCCACCGGNNKTCCACGGGCCT	64.187	26
A	10	PDZ_10		GTGATCCACCGGGGCNNKACGGGCCTGGGCTTC	GTGATCCACCGGGGCTCCACGGGCCTGGGCTTC	74.3424	CCACCGGGGCNNKACGGGCCTG	64.0368	22
A	11	PDZ_11		ATCCACCGGGGCTCCNNKGGCCTGGGCTTCAAC	ATCCACCGGGGCTCCACGGGCCTGGGCTTCAAC	73.1	CGGGGCTCCNNKGGCCTGGGCT	64.0368	22
A	12	PDZ_12		CACCGGGGCTCCACGNNKCTGGGCTTCAACATC	CACCGGGGCTCCACGGGCCTGGGCTTCAACATC	73.1	CGGGGCTCCACGNNKCTGGGCTTCAA	64.187	26
B	1	PDZ_13		CGGGGCTCCACGGGCNNKGGCTTCAACATCGTG	CGGGGCTCCACGGGCCTGGGCTTCAACATCGTG	73.1	GGCTCCACGGGCNNKGGCTTCAACATC	64.2167	27
B	2	PDZ_14		GGCTCCACGGGCCTGNNKTTCAACATCGTGGGT	GGCTCCACGGGCCTGGGCTTCAACATCGTGGGT	71.8576	CTCCACGGGCCTGNNKTTCAACATCGTGG	64.2692	29
B	3	PDZ_15		TCCACGGGCCTGGGCNNKAACATCGTGGGTGGC	TCCACGGGCCTGGGCTTCAACATCGTGGGTGGC	71.8576	ACGGGCCTGGGCNNKAACATCGTGGGT	64.2167	27
B	4	PDZ_16		ACGGGCCTGGGCTTCNNKATCGTGGGTGGCGAG	ACGGGCCTGGGCTTCAACATCGTGGGTGGCGAG	71.8576	GGCCTGGGCTTCNNKATCGTGGGTGG	64.187	26
B	5	PDZ_17		GGCCTGGGCTTCAACNNKGTGGGTGGCGAGGAC	GGCCTGGGCTTCAACATCGTGGGTGGCGAGGAC	71.8576	CTGGGCTTCAACNNKGTGGGTGGCGAG	64.2167	27
B	6	PDZ_18		CTGGGCTTCAACATCNNKGGTGGCGAGGACGGT	CTGGGCTTCAACATCGTGGGTGGCGAGGACGGT	70.6152	GGGCTTCAACATCNNKGGTGGCGAGGAC	64.244	28
B	7	PDZ_19		GGCTTCAACATCGTGNNKGGCGAGGACGGTGAA	GGCTTCAACATCGTGGGTGGCGAGGACGGTGAA	69.3727	CTTCAACATCGTGNNKGGCGAGGACGGTGA	64.2926	30
B	8	PDZ_20		TTCAACATCGTGGGTNNKGAGGACGGTGAAGGC	TTCAACATCGTGGGTGGCGAGGACGGTGAAGGC	69.3727	TTCAACATCGTGGGTNNKGAGGACGGTGAAGG	64.3345	32
B	9	PDZ_21		AACATCGTGGGTGGCNNKGACGGTGAAGGCATC	AACATCGTGGGTGGCGAGGACGGTGAAGGCATC	69.3727	AACATCGTGGGTGGCNNKGACGGTGAAGGCAT	65.7483	32
B	10	PDZ_22		ATCGTGGGTGGCGAGNNKGGTGAAGGCATCTTC	ATCGTGGGTGGCGAGGACGGTGAAGGCATCTTC	69.3727	ATCGTGGGTGGCGAGNNKGGTGAAGGCATCTT	65.7483	32
B	11	PDZ_23		GTGGGTGGCGAGGACNNKGAAGGCATCTTCATC	GTGGGTGGCGAGGACGGTGAAGGCATCTTCATC	69.3727	TGGGTGGCGAGGACNNKGAAGGCATCTTCAT	64.3143	31
B	12	PDZ_24		GGTGGCGAGGACGGTNNKGGCATCTTCATCTCC	GGTGGCGAGGACGGTGAAGGCATCTTCATCTCC	69.3727	GTGGCGAGGACGGTNNKGGCATCTTCATCT	64.2926	30
C	1	PDZ_25		GGCGAGGACGGTGAANNKATCTTCATCTCCTTT	GGCGAGGACGGTGAAGGCATCTTCATCTCCTTT	66.8879	GTGGCGAGGACGGTGAANNKATCTTCATCTCCTTTAT	64.4176	37
C	2	PDZ_26		GAGGACGGTGAAGGCNNKTTCATCTCCTTTATC	GAGGACGGTGAAGGCATCTTCATCTCCTTTATC	64.403	CGAGGACGGTGAAGGCNNKTTCATCTCCTTTATC	64.371	34
C	3	PDZ_27		GACGGTGAAGGCATCNNKATCTCCTTTATCCTG	GACGGTGAAGGCATCTTCATCTCCTTTATCCTG	64.403	GGACGGTGAAGGCATCNNKATCTCCTTTATCCTG	64.371	34
C	4	PDZ_28		GGTGAAGGCATCTTCNNKTCCTTTATCCTGGCC	GGTGAAGGCATCTTCATCTCCTTTATCCTGGCC	65.6455	GGTGAAGGCATCTTCNNKTCCTTTATCCTGGCC	64.3533	33
C	5	PDZ_29		GAAGGCATCTTCATCNNKTTTATCCTGGCCGGG	GAAGGCATCTTCATCTCCTTTATCCTGGCCGGG	66.8879	TGAAGGCATCTTCATCNNKTTTATCCTGGCCGGG	64.371	34
C	6	PDZ_30		GGCATCTTCATCTCCNNKATCCTGGCCGGGGGC	GGCATCTTCATCTCCTTTATCCTGGCCGGGGGC	69.3727	CATCTTCATCTCCNNKATCCTGGCCGGGG	64.2692	29
C	7	PDZ_31		ATCTTCATCTCCTTTNNKCTGGCCGGGGGCCCT	ATCTTCATCTCCTTTATCCTGGCCGGGGGCCCT	68.1303	CTTCATCTCCTTTNNKCTGGCCGGGGGC	64.244	28
C	8	PDZ_32		TTCATCTCCTTTATCNNKGCCGGGGGCCCTGCA	TTCATCTCCTTTATCCTGGCCGGGGGCCCTGCA	69.3727	CATCTCCTTTATCNNKGCCGGGGGCCCT	64.244	28
C	9	PDZ_33		ATCTCCTTTATCCTGNNKGGGGGCCCTGCAGAC	ATCTCCTTTATCCTGGCCGGGGGCCCTGCAGAC	70.6152	ATCTCCTTTATCCTGNNKGGGGGCCCTGCAGA	65.7483	32
C	10	PDZ_34		TCCTTTATCCTGGCCNNKGGCCCTGCAGACCTC	TCCTTTATCCTGGCCGGGGGCCCTGCAGACCTC	71.8576	CTTTATCCTGGCCNNKGGCCCTGCAGAC	64.244	28
C	11	PDZ_35		TTTATCCTGGCCGGGNNKCCTGCAGACCTCAGT	TTTATCCTGGCCGGGGGCCCTGCAGACCTCAGT	70.6152	TTATCCTGGCCGGGNNKCCTGCAGACCTCA	65.8111	30
C	12	PDZ_36		ATCCTGGCCGGGGGCNNKGCAGACCTCAGTGGG	ATCCTGGCCGGGGGCCCTGCAGACCTCAGTGGG	74.3424	TGGCCGGGGGCNNKGCAGACCTCA	64.119	24
D	1	PDZ_37		CTGGCCGGGGGCCCTNNKGACCTCAGTGGGGAG	CTGGCCGGGGGCCCTGCAGACCTCAGTGGGGAG	75.5848	CCGGGGGCCCTNNKGACCTCAGTG	64.119	24
D	2	PDZ_38		GCCGGGGGCCCTGCANNKCTCAGTGGGGAGCTG	GCCGGGGGCCCTGCAGACCTCAGTGGGGAGCTG	75.5848	GGGGCCCTGCANNKCTCAGTGGGGA	64.1545	25
D	3	PDZ_39		GGGGGCCCTGCAGACNNKAGTGGGGAGCTGCGG	GGGGGCCCTGCAGACCTCAGTGGGGAGCTGCGG	75.5848	GGCCCTGCAGACNNKAGTGGGGAGCT	64.187	26
D	4	PDZ_40		GGCCCTGCAGACCTCNNKGGGGAGCTGCGGAAG	GGCCCTGCAGACCTCAGTGGGGAGCTGCGGAAG	73.1	CTGCAGACCTCNNKGGGGAGCTGCG	64.1545	25
D	5	PDZ_41		CCTGCAGACCTCAGTNNKGAGCTGCGGAAGGGG	CCTGCAGACCTCAGTGGGGAGCTGCGGAAGGGG	73.1	TGCAGACCTCAGTNNKGAGCTGCGGAAGG	64.2692	29
D	6	PDZ_42		GCAGACCTCAGTGGGNNKCTGCGGAAGGGGGAC	GCAGACCTCAGTGGGGAGCTGCGGAAGGGGGAC	73.1	GACCTCAGTGGGNNKCTGCGGAAGGG	64.187	26
D	7	PDZ_43		GACCTCAGTGGGGAGNNKCGGAAGGGGGACCAG	GACCTCAGTGGGGAGCTGCGGAAGGGGGACCAG	73.1	CTCAGTGGGGAGNNKCGGAAGGGGGA	64.187	26
D	8	PDZ_44		CTCAGTGGGGAGCTGNNKAAGGGGGACCAGATC	CTCAGTGGGGAGCTGCGGAAGGGGGACCAGATC	71.8576	AGTGGGGAGCTGNNKAAGGGGGACCAGA	64.244	28
D	9	PDZ_45		AGTGGGGAGCTGCGGNNKGGGGACCAGATCCTG	AGTGGGGAGCTGCGGAAGGGGGACCAGATCCTG	71.8576	GGGAGCTGCGGNNKGGGGACCAGAT	64.1545	25
D	10	PDZ_46		GGGGAGCTGCGGAAGNNKGACCAGATCCTGTCG	GGGGAGCTGCGGAAGGGGGACCAGATCCTGTCG	73.1	GGAGCTGCGGAAGNNKGACCAGATCCTGT	64.2692	29
D	11	PDZ_47		GAGCTGCGGAAGGGGNNKCAGATCCTGTCGGTC	GAGCTGCGGAAGGGGGACCAGATCCTGTCGGTC	71.8576	CTGCGGAAGGGGNNKCAGATCCTGTCG	64.2167	27
D	12	PDZ_48		CTGCGGAAGGGGGACNNKATCCTGTCGGTCAAC	CTGCGGAAGGGGGACCAGATCCTGTCGGTCAAC	70.6152	CGGAAGGGGGACNNKATCCTGTCGGTCA	64.244	28
E	1	PDZ_49		CGGAAGGGGGACCAGNNKCTGTCGGTCAACGGT	CGGAAGGGGGACCAGATCCTGTCGGTCAACGGT	70.6152	GAAGGGGGACCAGNNKCTGTCGGTCAAC	64.244	28
E	2	PDZ_50		AAGGGGGACCAGATCNNKTCGGTCAACGGTGTG	AAGGGGGACCAGATCCTGTCGGTCAACGGTGTG	69.3727	AAGGGGGACCAGATCNNKTCGGTCAACGGTGT	65.7483	32
E	3	PDZ_51		GGGGACCAGATCCTGNNKGTCAACGGTGTGGAC	GGGGACCAGATCCTGTCGGTCAACGGTGTGGAC	70.6152	GGACCAGATCCTGNNKGTCAACGGTGTGGA	64.2926	30
E	4	PDZ_52		GACCAGATCCTGTCGNNKAACGGTGTGGACCTC	GACCAGATCCTGTCGGTCAACGGTGTGGACCTC	69.3727	ACCAGATCCTGTCGNNKAACGGTGTGGACCT	64.3143	31
E	5	PDZ_53		CAGATCCTGTCGGTCNNKGGTGTGGACCTCCGA	CAGATCCTGTCGGTCAACGGTGTGGACCTCCGA	69.3727	GATCCTGTCGGTCNNKGGTGTGGACCTC	64.244	28
E	6	PDZ_54		ATCCTGTCGGTCAACNNKGTGGACCTCCGAAAT	ATCCTGTCGGTCAACGGTGTGGACCTCCGAAAT	66.8879	ATCCTGTCGGTCAACNNKGTGGACCTCCGAAAT	64.3533	33
E	7	PDZ_55		CTGTCGGTCAACGGTNNKGACCTCCGAAATGCC	CTGTCGGTCAACGGTGTGGACCTCCGAAATGCC	69.3727	TGTCGGTCAACGGTNNKGACCTCCGAAATGC	64.3143	31
E	8	PDZ_56		TCGGTCAACGGTGTGNNKCTCCGAAATGCCAGC	TCGGTCAACGGTGTGGACCTCCGAAATGCCAGC	69.3727	CGGTCAACGGTGTGNNKCTCCGAAATGCCA	64.2926	30
E	9	PDZ_57		GTCAACGGTGTGGACNNKCGAAATGCCAGCCAT	GTCAACGGTGTGGACCTCCGAAATGCCAGCCAT	68.1303	TCAACGGTGTGGACNNKCGAAATGCCAGCCAT	64.3345	32
E	10	PDZ_58		AACGGTGTGGACCTCNNKAATGCCAGCCATGAG	AACGGTGTGGACCTCCGAAATGCCAGCCATGAG	68.1303	AACGGTGTGGACCTCNNKAATGCCAGCCATGA	64.3345	32
E	11	PDZ_59		GGTGTGGACCTCCGANNKGCCAGCCATGAGCAG	GGTGTGGACCTCCGAAATGCCAGCCATGAGCAG	69.3727	TGTGGACCTCCGANNKGCCAGCCATGAG	64.244	28
E	12	PDZ_60		GTGGACCTCCGAAATNNKAGCCATGAGCAGGCT	GTGGACCTCCGAAATGCCAGCCATGAGCAGGCT	69.3727	TGGACCTCCGAAATNNKAGCCATGAGCAGGCT	64.3345	32
F	1	PDZ_61		GACCTCCGAAATGCCNNKCATGAGCAGGCTGCC	GACCTCCGAAATGCCAGCCATGAGCAGGCTGCC	70.6152	ACCTCCGAAATGCCNNKCATGAGCAGGCTG	64.2926	30
F	2	PDZ_62		CTCCGAAATGCCAGCNNKGAGCAGGCTGCCATT	CTCCGAAATGCCAGCCATGAGCAGGCTGCCATT	68.1303	TCCGAAATGCCAGCNNKGAGCAGGCTGCCATT	65.7483	32
F	3	PDZ_63		CGAAATGCCAGCCATNNKCAGGCTGCCATTGCC	CGAAATGCCAGCCATGAGCAGGCTGCCATTGCC	69.3727	GAAATGCCAGCCATNNKCAGGCTGCCATTGC	64.3143	31
F	4	PDZ_64		AATGCCAGCCATGAGNNKGCTGCCATTGCCCTG	AATGCCAGCCATGAGCAGGCTGCCATTGCCCTG	69.3727	AATGCCAGCCATGAGNNKGCTGCCATTGCCCT	65.7483	32
F	5	PDZ_65		GCCAGCCATGAGCAGNNKGCCATTGCCCTGAAG	GCCAGCCATGAGCAGGCTGCCATTGCCCTGAAG	70.6152	CAGCCATGAGCAGNNKGCCATTGCCCTGAA	64.2926	30
F	6	PDZ_66		AGCCATGAGCAGGCTNNKATTGCCCTGAAGAAT	AGCCATGAGCAGGCTGCCATTGCCCTGAAGAAT	66.8879	CAGCCATGAGCAGGCTNNKATTGCCCTGAAGAAT	64.371	34
F	7	PDZ_67		CATGAGCAGGCTGCCNNKGCCCTGAAGAATGCG	CATGAGCAGGCTGCCATTGCCCTGAAGAATGCG	68.1303	ATGAGCAGGCTGCCNNKGCCCTGAAGAATG	64.2926	30
F	8	PDZ_68		GAGCAGGCTGCCATTNNKCTGAAGAATGCGGGT	GAGCAGGCTGCCATTGCCCTGAAGAATGCGGGT	69.3727	AGCAGGCTGCCATTNNKCTGAAGAATGCGGGT	64.3345	32
F	9	PDZ_69		CAGGCTGCCATTGCCNNKAAGAATGCGGGTCAG	CAGGCTGCCATTGCCCTGAAGAATGCGGGTCAG	69.3727	AGGCTGCCATTGCCNNKAAGAATGCGGGTCA	64.3143	31
F	10	PDZ_70		GCTGCCATTGCCCTGNNKAATGCGGGTCAGACG	GCTGCCATTGCCCTGAAGAATGCGGGTCAGACG	69.3727	CTGCCATTGCCCTGNNKAATGCGGGTCAGA	64.2926	30
F	11	PDZ_71		GCCATTGCCCTGAAGNNKGCGGGTCAGACGGTC	GCCATTGCCCTGAAGAATGCGGGTCAGACGGTC	69.3727	CATTGCCCTGAAGNNKGCGGGTCAGACG	64.244	28
F	12	PDZ_72		ATTGCCCTGAAGAATNNKGGTCAGACGGTCACG	ATTGCCCTGAAGAATGCGGGTCAGACGGTCACG	68.1303	ATTGCCCTGAAGAATNNKGGTCAGACGGTCACGA	64.371	34
G	1	PDZ_73		GCCCTGAAGAATGCGNNKCAGACGGTCACGATC	GCCCTGAAGAATGCGGGTCAGACGGTCACGATC	69.3727	CCCTGAAGAATGCGNNKCAGACGGTCACGAT	64.3143	31
G	2	PDZ_74		CTGAAGAATGCGGGTNNKACGGTCACGATCATC	CTGAAGAATGCGGGTCAGACGGTCACGATCATC	66.8879	CTGAAGAATGCGGGTNNKACGGTCACGATCATC	64.3533	33
G	3	PDZ_75		AAGAATGCGGGTCAGNNKGTCACGATCATCGCT	AAGAATGCGGGTCAGACGGTCACGATCATCGCT	66.8879	AAGAATGCGGGTCAGNNKGTCACGATCATCGCT	64.3533	33
G	4	PDZ_76		AATGCGGGTCAGACGNNKACGATCATCGCTCAG	AATGCGGGTCAGACGGTCACGATCATCGCTCAG	68.1303	AATGCGGGTCAGACGNNKACGATCATCGCTCA	64.3345	32
G	5	PDZ_77		GCGGGTCAGACGGTCNNKATCATCGCTCAGTAT	GCGGGTCAGACGGTCACGATCATCGCTCAGTAT	68.1303	AATGCGGGTCAGACGGTCNNKATCATCGCTCAGTATAAA	65.5833	39
G	6	PDZ_78		GGTCAGACGGTCACGNNKATCGCTCAGTATAAA	GGTCAGACGGTCACGATCATCGCTCAGTATAAA	64.403	GGGTCAGACGGTCACGNNKATCGCTCAGTATAAA	64.371	34
G	7	PDZ_79		CAGACGGTCACGATCNNKGCTCAGTATAAACCA	CAGACGGTCACGATCATCGCTCAGTATAAACCA	64.403	GGTCAGACGGTCACGATCNNKGCTCAGTATAAACCATAAA	65.5649	40
G	8	PDZ_80		ACGGTCACGATCATCNNKCAGTATAAACCATAA	ACGGTCACGATCATCGCTCAGTATAAACCATAA	61.9182	GTCAGACGGTCACGATCATCNNKCAGTATAAACCATAAAAGCTT	65.5	44
G	9	PDZ_81		GTCACGATCATCGCTNNKTATAAACCATAAAAG	GTCACGATCATCGCTCAGTATAAACCATAAAAG	60.6758	AGACGGTCACGATCATCGCTNNKTATAAACCATAAAAGCTTCG	65.515	43
G	10	PDZ_82		ACGATCATCGCTCAGNNKAAACCATAAAAGCTT	ACGATCATCGCTCAGTATAAACCATAAAAGCTT	59.4333	GTCACGATCATCGCTCAGNNKAAACCATAAAAGCTTCGCA	65.5649	40
G	11	PDZ_83		ATCATCGCTCAGTATNNKCCATAAAAGCTTCGC	ATCATCGCTCAGTATAAACCATAAAAGCTTCGC	60.6758	ACGATCATCGCTCAGTATNNKCCATAAAAGCTTCGCAG	64.4314	38
G	12	PDZ_84		ATCGCTCAGTATAAANNKTAAAAGCTTCGCAGG	ATCGCTCAGTATAAACCATAAAAGCTTCGCAGG	61.9182	ATCGCTCAGTATAAANNKTAAAAGCTTCGCAGG	58.8867	33
H	1				NA	NA	NA	NA	NA
H	2				NA	NA	NA	NA	NA
H	3				NA	NA	NA	NA	NA
H	4				NA	NA	NA	NA	NA
H	5				NA	NA	NA	NA	NA
H	6				NA	NA	NA	NA	NA
H	7				NA	NA	NA	NA	NA
H	8				NA	NA	NA	NA	NA
H	9				NA	NA	NA	NA	NA
H	10				NA	NA	NA	NA	NA
H	11				NA	NA	NA	NA	NA
H	12				NA	NA	NA	NA	NA
